# Candidate targets for immune responses to 2019-Novel Coronavirus (nCoV): sequence homology- and bioinformatic-based predictions

**DOI:** 10.1101/2020.02.12.946087

**Authors:** Alba Grifoni, John Sidney, Yun Zhang, Richard H Scheuermann, Bjoern Peters, Alessandro Sette

## Abstract

Effective countermeasures against the recent emergence and rapid expansion of the 2019-Novel Coronavirus (2019-nCoV) require the development of data and tools to understand and monitor viral spread and immune responses. However, little information about the targets of immune responses to 2019-nCoV is available. We used the Immune Epitope Database and Analysis Resource (IEDB) resource to catalog available data related to other coronaviruses, including SARS-CoV, which has high sequence similarity to 2019-nCoV, and is the best-characterized coronavirus in terms of epitope responses. We identified multiple specific regions in 2019-nCoV that have high homology to SARS virus. Parallel bionformatic predictions identified *a priori* potential B and T cell epitopes for 2019-nCoV. The independent identification of the same regions using two approaches reflects the high probability that these regions are targets for immune recognition of 2019-nCoV.

**ONE SENTENCE SUMMARY:** We identified potential targets for immune responses to 2019-nCoV and provide essential information for understanding human immune responses to this virus and evaluation of diagnostic and vaccine candidates.
