## Supplemental Table 2 for "Candidate targets for immune responses to 2019-Novel Coronavirus (nCoV): sequence homology- and bioinformatic-based predictions"

### Sheet: S2
	Table S2. Predicted B cell epitopes from 2019 nCoV surface glycoprotein, membrane glycoprotein and nucleocapsid phosphoprotein using BebiPred 2.0.
	Protein	Start	End	Peptide	Length
	Surface glycoprotein	10	22	LVSSQCVNLTTRT	13
		65	75	FHAIHVSGTNG	11
		109	126	TLDSKTQSLLIVNNATNV	18
		146	168	HKNNKSWMESEFRVYSSANNCTF	23
		251	262	PGDSSSGWTAGA	12
		280	288	NENGTITDA	9
		312	320	IYQTSNFRV	9
		356	376	KRISNCVADYSVLYNSASFST	21
		434	444	IAWNSNNLDSK	11
		469	483	STEIYQAGSTPCNGV	15
		526	556	GPKKSTNLVKNKCVNFNFNGLTGTGVLTESN	31
		592	620	FGGVSVITPGTNTSNQVAVLYQDVNCTEV	29
		634	647	RVYSTGSNVFQTRA	14
		652	661	GAEHVNNSYE	10
		673	713	SYQTQTNSPRRARSVASQSIIAYTMSLGAENSVAYSNNSIA	41
		719	739	TISVTTEILPVSMTKTSVDCT	21
		741	755	YICGDSTECSNLLLQ	15
		757	769	GSFCTQLNRALTG	13
		771	780	AVEQDKNTQE	10
		867	880	DEMIAQYTSALLAG	14
		915	946	VLYENQKLIANQFNSAIGKIQDSLSSTASALG	32
		948	975	LQDVVNQNAQALNTLVKQLSSNFGAISS	28
		1001	1009	LQSLQTYVT	9
		1019	1036	RASANLAATKMSECVLGQ	18
		1117	1127	TDNTFVSGNCD	11
		1157	1164	KNHTSPDV	8
		1171	1180	GINASVVNIQ	10
		1188	1197	EVAKNLNESL	10
		1229	1239	MVTIMLCCMTS	11
	Membrane glycoprotein	105	117	RTRSMWSFNPETN	13
		168	195	ITVATSRTLSYYKLGASQRVAGDSGFAA	28
		203	218	NYKLNTDHSSSSDNIA	16
	Nucleocapsid phosphoprotein	22	31	DSTGSNQNGE	10
		177	215	RGGSQASSRSSSRSRNSSRNSTPGSSRGTSPARMAGNGG	39
		232	251	SKMSGKGQQQQGQTVTKKSA	20
		405	416	KQLQQSMSSADS	12
