## Supplemental Table 3 for "Candidate targets for immune responses to 2019-Novel Coronavirus (nCoV): sequence homology- and bioinformatic-based predictions"

### Sheet: S3
Table S3. 2019 nCOV CD4 predicted epitopes
Protein ID	Protein name	Peptide start	Peptide end	Peptide	Length	Median consensus percentile
YP_009724392.1	envelope protein	6	20	SEETGTLIVNSVLLF	15	14
YP_009724392.1	envelope protein	11	25	TLIVNSVLLFLAFVV	15	19
YP_009724392.1	envelope protein	16	30	SVLLFLAFVVFLLVT	15	17
YP_009724392.1	envelope protein	21	35	LAFVVFLLVTLAILT	15	14
YP_009724392.1	envelope protein	26	40	FLLVTLAILTALRLC	15	19
YP_009724392.1	envelope protein	31	45	LAILTALRLCAYCCN	15	15
YP_009724392.1	envelope protein	51	65	LVKPSFYVYSRVKNL	15	17
YP_009724392.1	envelope protein	56	70	FYVYSRVKNLNSSRV	15	15
YP_009724393.1	membrane glycoprotein	31	45	WICLLQFAYANRNRF	15	11
YP_009724393.1	membrane glycoprotein	41	55	NRNRFLYIIKLIFLW	15	14
YP_009724393.1	membrane glycoprotein	61	75	TLACFVLAAVYRINW	15	11
YP_009724393.1	membrane glycoprotein	91	105	MWLSYFIASFRLFAR	15	3.9
YP_009724393.1	membrane glycoprotein	96	110	FIASFRLFARTRSMW	15	13
YP_009724393.1	membrane glycoprotein	136	150	SELVIGAVILRGHLR	15	20
YP_009724393.1	membrane glycoprotein	166	180	KEITVATSRTLSYYK	15	11
YP_009724393.1	membrane glycoprotein	176	190	LSYYKLGASQRVAGD	15	12
YP_009724397.2	nucleocapsid phosphoprotein	81	95	DDQIGYYRRATRRIR	15	9.2
YP_009724397.2	nucleocapsid phosphoprotein	216	230	DAALALLLLDRLNQL	15	15
YP_009724397.2	nucleocapsid phosphoprotein	221	235	LLLLDRLNQLESKMS	15	9.5
YP_009724397.2	nucleocapsid phosphoprotein	301	315	WPQIAQFAPSASAFF	15	11
YP_009724397.2	nucleocapsid phosphoprotein	306	320	QFAPSASAFFGMSRI	15	17
YP_009724397.2	nucleocapsid phosphoprotein	326	340	PSGTWLTYTGAIKLD	15	17
YP_009724397.2	nucleocapsid phosphoprotein	346	360	FKDQVILLNKHIDAY	15	15
YP_009725255.1	ORF10 protein	1	15	MGYINVFAFPFTIYS	15	9.1
YP_009724389.1	orf1ab polyprotein	11	25	KTHVQLSLPVLQVRD	15	19
YP_009724389.1	orf1ab polyprotein	66	80	QPYVFIKRSDARTAP	15	19
YP_009724389.1	orf1ab polyprotein	271	285	PNFVFPLNSIIKTIQ	15	15
YP_009724389.1	orf1ab polyprotein	276	290	PLNSIIKTIQPRVEK	15	17
YP_009724389.1	orf1ab polyprotein	296	310	FMGRIRSVYPVASPN	15	20
YP_009724389.1	orf1ab polyprotein	461	475	INIVGDFKLNEEIAI	15	16
YP_009724389.1	orf1ab polyprotein	471	485	EEIAIILASFSASTS	15	10
YP_009724389.1	orf1ab polyprotein	476	490	ILASFSASTSAFVET	15	9.4
YP_009724389.1	orf1ab polyprotein	531	545	SPLYAFASEAARVVR	15	7.8
YP_009724389.1	orf1ab polyprotein	541	555	ARVVRSIFSRTLETA	15	14
YP_009724389.1	orf1ab polyprotein	556	570	QNSVRVLQKAAITIL	15	20
YP_009724389.1	orf1ab polyprotein	566	580	AITILDGISQYSLRL	15	13
YP_009724389.1	orf1ab polyprotein	576	590	YSLRLIDAMMFTSDL	15	7.8
YP_009724389.1	orf1ab polyprotein	646	660	WEIVKFISTCACEIV	15	14
YP_009724389.1	orf1ab polyprotein	676	690	QTFFKLVNKFLALCA	15	8.8
YP_009724389.1	orf1ab polyprotein	706	720	GETFVTHSKGLYRKC	15	19
YP_009724389.1	orf1ab polyprotein	1026	1040	NSFSGYLKLTDNVYI	15	14
YP_009724389.1	orf1ab polyprotein	1051	1065	KVKPTVVVNAANVYL	15	17
YP_009724389.1	orf1ab polyprotein	1151	1165	AGIFGADPIHSLRVC	15	15
YP_009724389.1	orf1ab polyprotein	1251	1265	ENLLLYIDINGNLHP	15	7.9
YP_009724389.1	orf1ab polyprotein	1276	1290	ITFLKKDAPYIVGDV	15	8.2
YP_009724389.1	orf1ab polyprotein	1351	1365	SAFYILPSIISNEKQ	15	14
YP_009724389.1	orf1ab polyprotein	1366	1380	EILGTVSWNLREMLA	15	17
YP_009724389.1	orf1ab polyprotein	1421	1435	RFYFYTSKTTVASLI	15	18
YP_009724389.1	orf1ab polyprotein	1461	1475	EAARYMRSLKVPATV	15	9.6
YP_009724389.1	orf1ab polyprotein	1531	1545	GDKSVYYTSNPTTFH	15	18
YP_009724389.1	orf1ab polyprotein	1556	1570	LKTLLSLREVRTIKV	15	9.2
YP_009724389.1	orf1ab polyprotein	1801	1815	ESPFVMMSAPPAQYE	15	11
YP_009724389.1	orf1ab polyprotein	1926	1940	DNFKFVCDNIKFADD	15	16
YP_009724389.1	orf1ab polyprotein	1956	1970	KVTFFPDLNGDVVAI	15	19
YP_009724389.1	orf1ab polyprotein	2111	2125	NELSRVLGLKTLATH	15	19
YP_009724389.1	orf1ab polyprotein	2211	2225	LEASFNYLKSPNFSK	15	7.2
YP_009724389.1	orf1ab polyprotein	2221	2235	PNFSKLINIIIWFLL	15	8.5
YP_009724389.1	orf1ab polyprotein	2241	2255	GSLIYSTAALGVLMS	15	19
YP_009724389.1	orf1ab polyprotein	2311	2325	ISSFKWDLTAFGLVA	15	15
YP_009724389.1	orf1ab polyprotein	2326	2340	EWFLAYILFTRFFYV	15	20
YP_009724389.1	orf1ab polyprotein	2336	2350	RFFYVLGLAAIMQLF	15	11
YP_009724389.1	orf1ab polyprotein	2346	2360	IMQLFFSYFAVHFIS	15	18
YP_009724389.1	orf1ab polyprotein	2351	2365	FSYFAVHFISNSWLM	15	9.9
YP_009724389.1	orf1ab polyprotein	2361	2375	NSWLMWLIINLVQMA	15	15
YP_009724389.1	orf1ab polyprotein	2366	2380	WLIINLVQMAPISAM	15	5.9
YP_009724389.1	orf1ab polyprotein	2371	2385	LVQMAPISAMVRMYI	15	9.5
YP_009724389.1	orf1ab polyprotein	2381	2395	VRMYIFFASFYYVWK	15	14
YP_009724389.1	orf1ab polyprotein	2386	2400	FFASFYYVWKSYVHV	15	15
YP_009724389.1	orf1ab polyprotein	2516	2530	HSLSHFVNLDNLRAN	15	13
YP_009724389.1	orf1ab polyprotein	2566	2580	CQPILLLDQALVSDV	15	11
YP_009724389.1	orf1ab polyprotein	2591	2605	FDAYVNTFSSTFNVP	15	19
YP_009724389.1	orf1ab polyprotein	2621	2635	AKNVSLDNVLSTFIS	15	15
YP_009724389.1	orf1ab polyprotein	2631	2645	STFISAARQGFVDSD	15	20
YP_009724389.1	orf1ab polyprotein	2706	2720	SHNIALIWNVKDFMS	15	20
YP_009724389.1	orf1ab polyprotein	2761	2775	KGGKIVNNWLKQLIK	15	20
YP_009724389.1	orf1ab polyprotein	2776	2790	VTLVFLFVAAIFYLI	15	8.7
YP_009724389.1	orf1ab polyprotein	2781	2795	LFVAAIFYLITPVHV	15	11
YP_009724389.1	orf1ab polyprotein	2786	2800	IFYLITPVHVMSKHT	15	17
YP_009724389.1	orf1ab polyprotein	2871	2885	GTILRTTNGDFLHFL	15	20
YP_009724389.1	orf1ab polyprotein	2891	2905	AVGNICYTPSKLIEY	15	18
YP_009724389.1	orf1ab polyprotein	2951	2965	DTRYVLMDGSIIQFP	15	6.2
YP_009724389.1	orf1ab polyprotein	3001	3015	SGRWVLNNDYYRSLP	15	19
YP_009724389.1	orf1ab polyprotein	3006	3020	LNNDYYRSLPGVFCG	15	18
YP_009724389.1	orf1ab polyprotein	3016	3030	GVFCGVDAVNLLTNM	15	20
YP_009724389.1	orf1ab polyprotein	3061	3075	AYYFMRFRRAFGEYS	15	17
YP_009724389.1	orf1ab polyprotein	3071	3085	FGEYSHVVAFNTLLF	15	16
YP_009724389.1	orf1ab polyprotein	3081	3095	NTLLFLMSFTVLCLT	15	17
YP_009724389.1	orf1ab polyprotein	3086	3100	LMSFTVLCLTPVYSF	15	19
YP_009724389.1	orf1ab polyprotein	3111	3125	YLTFYLTNDVSFLAH	15	7.4
YP_009724389.1	orf1ab polyprotein	3121	3135	SFLAHIQWMVMFTPL	15	18
YP_009724389.1	orf1ab polyprotein	3126	3140	IQWMVMFTPLVPFWI	15	13
YP_009724389.1	orf1ab polyprotein	3136	3150	VPFWITIAYIICIST	15	7.3
YP_009724389.1	orf1ab polyprotein	3141	3155	TIAYIICISTKHFYW	15	8.2
YP_009724389.1	orf1ab polyprotein	3151	3165	KHFYWFFSNYLKRRV	15	2
YP_009724389.1	orf1ab polyprotein	3181	3195	CTFLLNKEMYLKLRS	15	16
YP_009724389.1	orf1ab polyprotein	3186	3200	NKEMYLKLRSDVLLP	15	11
YP_009724389.1	orf1ab polyprotein	3316	3330	NYEDLLIRKSNHNFL	15	14
YP_009724389.1	orf1ab polyprotein	3326	3340	NHNFLVQAGNVQLRV	15	15
YP_009724389.1	orf1ab polyprotein	3346	3360	QNCVLKLKVDTANPK	15	14
YP_009724389.1	orf1ab polyprotein	3361	3375	TPKYKFVRIQPGQTF	15	8
YP_009724389.1	orf1ab polyprotein	3366	3380	FVRIQPGQTFSVLAC	15	16
YP_009724389.1	orf1ab polyprotein	3471	3485	LYAAVINGDRWFLNR	15	19
YP_009724389.1	orf1ab polyprotein	3581	3595	HWLLLTILTSLLVLV	15	19
YP_009724389.1	orf1ab polyprotein	3591	3605	LLVLVQSTQWSLFFF	15	20
YP_009724389.1	orf1ab polyprotein	3601	3615	SLFFFLYENAFLPFA	15	18
YP_009724389.1	orf1ab polyprotein	3611	3625	FLPFAMGIIAMSAFA	15	14
YP_009724389.1	orf1ab polyprotein	3616	3630	MGIIAMSAFAMMFVK	15	9.2
YP_009724389.1	orf1ab polyprotein	3626	3640	MMFVKHKHAFLCLFL	15	12
YP_009724389.1	orf1ab polyprotein	3636	3650	LCLFLLPSLATVAYF	15	18
YP_009724389.1	orf1ab polyprotein	3651	3665	NMVYMPASWVMRIMT	15	13
YP_009724389.1	orf1ab polyprotein	3691	3705	LLILMTARTVYDDGA	15	8.1
YP_009724389.1	orf1ab polyprotein	3706	3720	RRVWTLMNVLTLVYK	15	17
YP_009724389.1	orf1ab polyprotein	3716	3730	TLVYKVYYGNALDQA	15	16
YP_009724389.1	orf1ab polyprotein	3731	3745	ISMWALIISVTSNYS	15	9.8
YP_009724389.1	orf1ab polyprotein	3736	3750	LIISVTSNYSGVVTT	15	11
YP_009724389.1	orf1ab polyprotein	3766	3780	CPIFFITGNTLQCIM	15	20
YP_009724389.1	orf1ab polyprotein	3801	3815	NRYFRLTLGVYDYLV	15	19
YP_009724389.1	orf1ab polyprotein	3811	3825	YDYLVSTQEFRYMNS	15	17
YP_009724389.1	orf1ab polyprotein	3816	3830	STQEFRYMNSQGLLP	15	3.3
YP_009724389.1	orf1ab polyprotein	3836	3850	DAFKLNIKLLGVGGK	15	15
YP_009724389.1	orf1ab polyprotein	3866	3880	KCTSVVLLSVLQQLR	15	13
YP_009724389.1	orf1ab polyprotein	3871	3885	VLLSVLQQLRVESSS	15	20
YP_009724389.1	orf1ab polyprotein	3876	3890	LQQLRVESSSKLWAQ	15	11
YP_009724389.1	orf1ab polyprotein	3906	3920	EAFEKMVSLLSVLLS	15	18
YP_009724389.1	orf1ab polyprotein	3946	3960	SEFSSLPSYAAFATA	15	14
YP_009724389.1	orf1ab polyprotein	3976	3990	VLKKLKKSLNVAKSE	15	17
YP_009724389.1	orf1ab polyprotein	4056	4070	CVPLNIIPLTTAAKL	15	11
YP_009724389.1	orf1ab polyprotein	4061	4075	IIPLTTAAKLMVVIP	15	18
YP_009724389.1	orf1ab polyprotein	4126	4140	LIVTALRANSAVKLQ	15	11
YP_009724389.1	orf1ab polyprotein	4226	4240	KYLYFIKGLNNLNRG	15	17
YP_009724389.1	orf1ab polyprotein	4241	4255	MVLGSLAATVRLQAG	15	18
YP_009724389.1	orf1ab polyprotein	4266	4280	VLSFCAFAVDAAKAY	15	12
YP_009724389.1	orf1ab polyprotein	4271	4285	AFAVDAAKAYKDYLA	15	20
YP_009724389.1	orf1ab polyprotein	4561	4575	PDILRVYANLGERVR	15	15
YP_009724389.1	orf1ab polyprotein	4626	4640	VDSYYSLLMPILTLT	15	20
YP_009724389.1	orf1ab polyprotein	4631	4645	SLLMPILTLTRALTA	15	12
YP_009724389.1	orf1ab polyprotein	4721	4735	LVRKIFVDGVPFVVS	15	15
YP_009724389.1	orf1ab polyprotein	4726	4740	FVDGVPFVVSTGYHF	15	12
YP_009724389.1	orf1ab polyprotein	4731	4745	PFVVSTGYHFRELGV	15	13
YP_009724389.1	orf1ab polyprotein	4761	4775	KELLVYAADPAMHAA	15	17
YP_009724389.1	orf1ab polyprotein	4931	4945	ITQMNLKYAISAKNR	15	15
YP_009724389.1	orf1ab polyprotein	4961	4975	RQFHQKLLKSIAATR	15	16
YP_009724389.1	orf1ab polyprotein	4966	4980	KLLKSIAATRGATVV	15	8.6
YP_009724389.1	orf1ab polyprotein	5016	5030	RAMPNMLRIMASLVL	15	3.6
YP_009724389.1	orf1ab polyprotein	5021	5035	MLRIMASLVLARKHT	15	3.5
YP_009724389.1	orf1ab polyprotein	5096	5110	VNALLSTDGNKIADK	15	17
YP_009724389.1	orf1ab polyprotein	5106	5120	KIADKYVRNLQHRLY	15	20
YP_009724389.1	orf1ab polyprotein	5136	5150	EFYAYLRKHFSMMIL	15	9.7
YP_009724389.1	orf1ab polyprotein	5141	5155	LRKHFSMMILSDDAV	15	18
YP_009724389.1	orf1ab polyprotein	5166	5180	GLVASIKNFKSVLYY	15	8
YP_009724389.1	orf1ab polyprotein	5236	5250	VDDIVKTDGTLMIER	15	15
YP_009724389.1	orf1ab polyprotein	5246	5260	LMIERFVSLAIDAYP	15	9.6
YP_009724389.1	orf1ab polyprotein	5361	5375	TSHKLVLSVNPYVCN	15	9.5
YP_009724389.1	orf1ab polyprotein	5451	5465	TERLKLFAAETLKAT	15	5.1
YP_009724389.1	orf1ab polyprotein	5466	5480	EETFKLSYGIATVRE	15	12
YP_009724389.1	orf1ab polyprotein	5506	5520	FTGYRVTKNSKVQIG	15	14
YP_009724389.1	orf1ab polyprotein	5531	5545	DAVVYRGTTTYKLNV	15	9
YP_009724389.1	orf1ab polyprotein	5546	5560	GDYFVLTSHTVMPLS	15	15
YP_009724389.1	orf1ab polyprotein	5611	5625	GKSHFAIGLALYYPS	15	16
YP_009724389.1	orf1ab polyprotein	5616	5630	AIGLALYYPSARIVY	15	11
YP_009724389.1	orf1ab polyprotein	5676	5690	LEQYVFCTVNALPET	15	14
YP_009724389.1	orf1ab polyprotein	5706	5720	YDLSVVNARLRAKHY	15	20
YP_009724389.1	orf1ab polyprotein	5796	5810	FKMFYKGVITHDVSS	15	17
YP_009724389.1	orf1ab polyprotein	5801	5815	KGVITHDVSSAINRP	15	7
YP_009724389.1	orf1ab polyprotein	5836	5850	ISPYNSQNAVASKIL	15	17
YP_009724389.1	orf1ab polyprotein	5881	5895	NVNRFNVAITRAKVG	15	19
YP_009724389.1	orf1ab polyprotein	5971	5985	PKDMTYRRLISMMGF	15	9.4
YP_009724389.1	orf1ab polyprotein	5976	5990	YRRLISMMGFKMNYQ	15	7
YP_009724389.1	orf1ab polyprotein	5996	6010	NMFITREEAIRHVRA	15	14
YP_009724389.1	orf1ab polyprotein	6001	6015	REEAIRHVRAWIGFD	15	16
YP_009724389.1	orf1ab polyprotein	6066	6080	PPGDQFKHLIPLMYK	15	19
YP_009724389.1	orf1ab polyprotein	6071	6085	FKHLIPLMYKGLPWN	15	20
YP_009724389.1	orf1ab polyprotein	6076	6090	PLMYKGLPWNVVRIK	15	19
YP_009724389.1	orf1ab polyprotein	6081	6095	GLPWNVVRIKIVQML	15	15
YP_009724389.1	orf1ab polyprotein	6086	6100	VVRIKIVQMLSDTLK	15	19
YP_009724389.1	orf1ab polyprotein	6091	6105	IVQMLSDTLKNLSDR	15	15
YP_009724389.1	orf1ab polyprotein	6111	6125	WAHGFELTSMKYFVK	15	20
YP_009724389.1	orf1ab polyprotein	6156	6170	IGFDYVYNPFMIDVQ	15	16
YP_009724389.1	orf1ab polyprotein	6236	6250	KVQHMVVKAALLADK	15	16
YP_009724389.1	orf1ab polyprotein	6286	6300	YKIEELFYSYATHSD	15	17
YP_009724389.1	orf1ab polyprotein	6356	6370	FDKSAFVNLKQLPFF	15	16
YP_009724389.1	orf1ab polyprotein	6416	6430	YRLYLDAYNMMISAG	15	17
YP_009724389.1	orf1ab polyprotein	6421	6435	DAYNMMISAGFSLWV	15	13
YP_009724389.1	orf1ab polyprotein	6521	6535	VKILNNLGVDIAANT	15	16
YP_009724389.1	orf1ab polyprotein	6536	6550	VIWDYKRDAPAHIST	15	12
YP_009724389.1	orf1ab polyprotein	6581	6595	GQVDLFRNARNGVLI	15	9
YP_009724389.1	orf1ab polyprotein	6696	6710	QLGGLHLLIGLAKRF	15	19
YP_009724389.1	orf1ab polyprotein	6716	6730	ELEDFIPMDSTVKNY	15	20
YP_009724389.1	orf1ab polyprotein	6756	6770	EIIKSQDLSVVSKVV	15	18
YP_009724389.1	orf1ab polyprotein	6836	6850	KGIMMNVAKYTQLCQ	15	20
YP_009724389.1	orf1ab polyprotein	6846	6860	TQLCQYLNTLTLAVP	15	15
YP_009724389.1	orf1ab polyprotein	6851	6865	YLNTLTLAVPYNMRV	15	20
YP_009724389.1	orf1ab polyprotein	7016	7030	QIDGYVMHANYIFWR	15	6.7
YP_009724389.1	orf1ab polyprotein	7031	7045	NTNPIQLSSYSLFDM	15	18
YP_009724389.1	orf1ab polyprotein	7066	7080	NDMILSLLSKGRLII	15	11
YP_009724389.1	orf1ab polyprotein	7076	7090	GRLIIRENNRVVISS	15	9.7
YP_009724389.1	orf1ab polyprotein	7081	7095	RENNRVVISSDVLVN	15	19
YP_009724389.1	orf1ab polyprotein	7082	7096	ENNRVVISSDVLVNN	15	17
YP_009724391.1	ORF3a protein	1	15	MDLFMRIFTIGTVTL	15	16
YP_009724391.1	ORF3a protein	26	40	SDFVRATATIPIQAS	15	14
YP_009724391.1	ORF3a protein	51	65	ALLAVFQSASKIITL	15	11
YP_009724391.1	ORF3a protein	66	80	KKRWQLALSKGVHFV	15	4.8
YP_009724391.1	ORF3a protein	76	90	GVHFVCNLLLLFVTV	15	20
YP_009724391.1	ORF3a protein	106	120	LYLYALVYFLQSINF	15	16
YP_009724391.1	ORF3a protein	111	125	LVYFLQSINFVRIIM	15	7.9
YP_009724391.1	ORF3a protein	116	130	QSINFVRIIMRLWLC	15	5.4
YP_009724391.1	ORF3a protein	136	150	KNPLLYDANYFLCWH	15	13
YP_009724391.1	ORF3a protein	206	220	YFTSDYYQLYSTQLS	15	16
YP_009724394.1	ORF6 protein	1	15	MFHLVDFQVTIAEIL	15	17
YP_009724394.1	ORF6 protein	11	25	IAEILLIIMRTFKVS	15	11
YP_009724394.1	ORF6 protein	16	30	LIIMRTFKVSIWNLD	15	5.9
YP_009724394.1	ORF6 protein	21	35	TFKVSIWNLDYIINL	15	12
YP_009724394.1	ORF6 protein	26	40	IWNLDYIINLIIKNL	15	9.3
YP_009724394.1	ORF6 protein	31	45	YIINLIIKNLSKSLT	15	3.4
YP_009724395.1	ORF7a protein	1	15	MKIILFLALITLATC	15	13
YP_009724395.1	ORF7a protein	71	85	VKHVYQLRARSVSPK	15	15
YP_009724395.1	ORF7a protein	96	110	LYSPIFLIVAAIVFI	15	11
YP_009724395.1	ORF7a protein	101	115	FLIVAAIVFITLCFT	15	12
YP_009724396.1	ORF8 protein	6	20	FLGIITTVAAFHQEC	15	17
YP_009724396.1	ORF8 protein	41	55	FYSKWYIRVGARKSA	15	13
YP_009724396.1	ORF8 protein	46	60	YIRVGARKSAPLIEL	15	16
YP_009724390.1	surface glycoprotein	51	65	TQDLFLPFFSNVTWF	15	19
YP_009724390.1	surface glycoprotein	56	70	LPFFSNVTWFHAIHV	15	16
YP_009724390.1	surface glycoprotein	116	130	SLLIVNNATNVVIKV	15	14
YP_009724390.1	surface glycoprotein	156	170	EFRVYSSANNCTFEY	15	18
YP_009724390.1	surface glycoprotein	191	205	EFVFKNIDGYFKIYS	15	13
YP_009724390.1	surface glycoprotein	231	245	IGINITRFQTLLALH	15	18
YP_009724390.1	surface glycoprotein	236	250	TRFQTLLALHRSYLT	15	9.2
YP_009724390.1	surface glycoprotein	306	320	FTVEKGIYQTSNFRV	15	18
YP_009724390.1	surface glycoprotein	316	330	SNFRVQPTESIVRFP	15	16
YP_009724390.1	surface glycoprotein	341	355	VFNATRFASVYAWNR	15	9.3
YP_009724390.1	surface glycoprotein	451	465	YLYRLFRKSNLKPFE	15	9.2
YP_009724390.1	surface glycoprotein	461	475	LKPFERDISTEIYQA	15	14
YP_009724390.1	surface glycoprotein	506	520	QPYRVVVLSFELLHA	15	14
YP_009724390.1	surface glycoprotein	821	835	LLFNKVTLADAGFIK	15	19
YP_009724390.1	surface glycoprotein	896	910	IPFAMQMAYRFNGIG	15	6.5
YP_009724390.1	surface glycoprotein	911	925	VTQNVLYENQKLIAN	15	17
YP_009724390.1	surface glycoprotein	971	985	GAISSVLNDILSRLD	15	15
YP_009724390.1	surface glycoprotein	1016	1030	AEIRASANLAATKMS	15	13
YP_009724390.1	surface glycoprotein	1061	1075	VFLHVTYVPAQEKNF	15	20
YP_009724390.1	surface glycoprotein	1216	1230	IWLGFIAGLIAIVMV	15	18
