## Supplemental Table 4 for "Candidate targets for immune responses to 2019-Novel Coronavirus (nCoV): sequence homology- and bioinformatic-based predictions"

### Sheet: S4
	Table S4. Prediction of CD4 T cells epitopes listed by 2019-nCOV proteins.
	Protein name	Protein length	Percentage of composition	Number of epitopes
	ORF1ab	7095	72.1992	174
	Surface glycoprotein	1273	8.29876	20
	ORF3a	275	4.14938	10
	Envelope protein	75	3.3195	8
	Membrane glycoprotein	222	3.3195	8
	ORF6	61	2.48963	6
	ORF7a	121	1.65975	4
	ORF8	121	1.24481	3
	Nucleocapsid phosphoprotein	419	2.90456	7
	ORF10	38	0.414938	1
	Total	9700	100	241
