## Supplemental Table 5 for "Candidate targets for immune responses to 2019-Novel Coronavirus (nCoV): sequence homology- and bioinformatic-based predictions"

### Sheet: S5
	Table S5. Top 12 HLA class I alleles with a worldwide population frequency ≥6%.
	HLA alleles	Frequency in worldwide population
	HLA-A*01:01	16.2
	HLA-A*02:01	25.2
	HLA-A*03:01	15.4
	HLA-A*11:01	12.9
	HLA-A*23:01	6.4
	HLA-A*24:02	16.8
	HLA-B*07:02	13.3
	HLA-B*08:01	11.5
	HLA-B*35:01	6.5
	HLA-B*40:01	10.3
	HLA-B*44:02	9.2
	HLA-B*44:03	7.6
